# Limb connective tissue is organized in a continuum of promiscuous fibroblast identities during development

**DOI:** 10.1101/2024.03.18.585505

**Authors:** Estelle Hirsinger, Cédrine Blavet, Marie-Ange Bonnin, Léa Bellenger, Tarek Gharsalli, Delphine Duprez

## Abstract

Tight developmental coordination of muscle attachments with skeletal muscle is fundamental for building functional limbs and allowing locomotion. Muscle attachments include connective tissue fibroblasts of tendon and muscle connective tissue. Although muscle attachments play critical roles in development, our understanding of connective tissue fibroblast developmental programs lags behind that of other components of the musculoskeletal system, mainly because fibroblasts are highly heterogeneous and poorly characterized. Combining single-cell RNA-sequencing-based strategies including trajectory inference and *in situ* hybridization analyses, we address the diversity of connective tissue fibroblasts and their developmental trajectories during chicken limb fetal development. We show that fibroblasts switch from a program providing positional information to a program of lineage diversification at the onset of fetal period. Muscle connective tissue and tendon contain several fibroblast populations that emerge asynchronously. Once the final muscle pattern is set, *in silico* fibroblast populations that are close in transcriptional identity are found in neighbouring locations in limbs, prefiguring the adult fibroblast layers associated to muscle. We propose that the limb connective tissue is organised in a continuum of promiscuous fibroblast identities, allowing for the robust and efficient connection of the muscular system to bone and skin.

**Highlights:** Dissection of connective tissue heterogeneity using single-cell RNA-sequencing and *in situ* RNA staining

*In silico* fibroblast populations map to distinct fibroblast layers in limbs

Molecular signatures of fetal fibroblast populations at the origin of limb adult connective tissue

Epimysium and endomysium fibroblasts are transcriptionally distinct at fetal stage

Limb fibroblasts display promiscuous identities reflecting their interconnected 3D-network

Fibroblasts switch from providing positional information to differentiation during development
