## Supplementary material for "Limb connective tissue is organized in a continuum of promiscuous fibroblast identities during development": Table S2

### Sheet: Feuil1
	ensembl_gene_id	external_gene_name	ultimate_gene_name	description	p_val	avg_logFC	pct.1	pct.2	p_val_adj	cluster	Cluster_list
1	ENSGALG00000000242	EBF2	EBF2	early B-cell factor 2 [Source:NCBI gene;Acc:395176]	5.94755885641254e-205	0.267760128007434	0.372	0.128	1.44858743506784e-200	0	0
2	ENSGALG00000000690	GDPD4	GDPD4	glycerophosphodiester phosphodiesterase domain containing 4 [Source:NCBI gene;Acc:419084]	0	0.278265221036609	0.269	0.031	0	0	0;8
13	ENSGALG00000002763	FRZB	FRZB	frizzled related protein [Source:NCBI gene;Acc:395545]	1.68939680823173e-198	0.263992009541526	0.33	0.108	4.1146948661292e-194	0	8;0
24	ENSGALG00000003733	LIFR	LIFR	leukemia inhibitory factor receptor alpha [Source:NCBI gene;Acc:395262]	2.74835159516792e-124	0.264365594436582	0.417	0.221	6.69388514519098e-120	0	0
29	ENSGALG00000004270	ALDH1A2	ALDH1A2	aldehyde dehydrogenase 1 family member A2 [Source:NCBI gene;Acc:395844]	0	0.627323485576206	0.516	0.049	0	0	0
39	ENSGALG00000006583	LSP1P1	LSP1P1	lymphocyte-specific protein 1 pseudogene 1 [Source:NCBI gene;Acc:374254]	3.85058878747818e-271	0.397540422448398	0.535	0.226	9.37849405078186e-267	0	0
51	ENSGALG00000008677	VIM	VIM	vimentin [Source:NCBI gene;Acc:420519]	6.2495736345225e-190	0.365974143543393	0.869	0.698	1.5221461544243e-185	0	1;0
52	ENSGALG00000008883	TCF7L2	TCF7L2	transcription factor 7-like 2 (T-cell specific, HMG-box) [Source:NCBI gene;Acc:395508]	0	0.604845921405863	0.75	0.375	0	0	0;1;8
58	ENSGALG00000009612	TGFB2	TGFB2	transforming growth factor beta 2 [Source:NCBI gene;Acc:421352]	2.97162165427506e-223	0.405207191468033	0.669	0.377	7.23768170115235e-219	0	0
64	ENSGALG00000010461	EBF3	EBF3	early B cell factor 3 [Source:NCBI gene;Acc:395175]	0	0.452842875709309	0.711	0.336	0	0	8;4;0
73	ENSGALG00000011274	DCN	DCN	decorin [Source:NCBI gene;Acc:417892]	7.64183117380644e-201	0.351380064420481	0.966	0.834	1.8612444006923e-196	0	1;0;5
91	ENSGALG00000015624	VCAN	VCAN	versican [Source:NCBI gene;Acc:395565]	1.42133088604897e-305	0.555151706448526	0.825	0.541	3.46179350606087e-301	0	0
93	ENSGALG00000015708	FGFR3	FGFR3	fibroblast growth factor receptor 3 [Source:NCBI gene;Acc:396515]	2.02380950890852e-150	0.445828386615318	0.329	0.135	4.92919043989758e-146	0	0
100	ENSGALG00000016584	EGFL6	EGFL6	EGF like domain multiple 6 [Source:HGNC Symbol;Acc:HGNC:3235]	0	0.460792105377084	0.442	0.069	0	0	0
103	ENSGALG00000016906	SPRY2	SPRY2	sprouty RTK signaling antagonist 2 [Source:NCBI gene;Acc:395584]	6.74468776437847e-221	0.302287517329871	0.366	0.128	1.64273615189202e-216	0	0
114	ENSGALG00000024488	CD99	CD99	CD99 molecule (Xg blood group) [Source:NCBI gene;Acc:418662]	2.52191632798985e-208	0.334663471946192	0.496	0.227	6.14237940845208e-204	0	0
135	ENSGALG00000033365	ALDH1A3	ALDH1A3	aldehyde dehydrogenase 1 family member A3 [Source:NCBI gene;Acc:395389]	0	0.360211284462644	0.357	0.08	0	0	0
141	ENSGALG00000035584	COL3A1	COL3A1	collagen type III alpha 1 chain [Source:NCBI gene;Acc:396340]	1.03235134853972e-240	0.460483962467388	0.939	0.729	2.51439494450335e-236	0	0;1;5
144	ENSGALG00000036240	AKAP12	AKAP12	A-kinase anchoring protein 12 [Source:NCBI gene;Acc:421634]	0	0.773729443879697	0.864	0.457	0	0	0;1
167	ENSGALG00000041621	LY6E	LY6E	lymphocyte antigen 6 family member E [Source:NCBI gene;Acc:395550]	4.22622729452701e-119	0.269462929159796	0.384	0.198	1.029339919855e-114	0	0
174	ENSGALG00000042077	HIC1	HIC1	HIC ZBTB transcriptional repressor 1 [Source:NCBI gene;Acc:396164]	1.00400057902593e-204	0.336839234609064	0.513	0.247	2.44534381027557e-200	0	0
5	ENSGALG00000001177	CD34	CD34	CD34 molecule [Source:NCBI gene;Acc:419856]	0	0.356181409475922	0.349	0.072	0	1	1;8
10	ENSGALG00000002546	COL5A1	COL5A1	collagen type V alpha 1 chain [Source:NCBI gene;Acc:395568]	5.94843116234729e-100	0.269135278806269	0.97	0.916	1.44879989390131e-95	1	1
15	ENSGALG00000003193	CRABP-I	CRABP-I	cellular retinoic acid binding protein 1 [Source:NCBI gene;Acc:374211]	3.1700948241209e-76	0.545862010033887	0.547	0.401	7.72108295362886e-72	1	6;1;4
20	ENSGALG00000003578	FN1	FN1	fibronectin 1 [Source:NCBI gene;Acc:396133]	0	0.566848181668936	0.88	0.634	0	1	5;1
25	ENSGALG00000003770	ANXA2	ANXA2	annexin A2 pseudogene 2 [Source:NCBI gene;Acc:396297]	1.35851548352991e-184	0.291157169926372	0.326	0.108	3.30880031168545e-180	1	1
27	ENSGALG00000003939	KLF2	KLF2	Kruppel like factor 2 [Source:NCBI gene;Acc:420148]	8.20789015378018e-165	0.307056092938031	0.313	0.108	1.9991137258547e-160	1	1
44	ENSGALG00000008298	LRRC17	LRRC17	leucine rich repeat containing 17 [Source:NCBI gene;Acc:395440]	3.90555119035913e-110	0.333930906125428	0.601	0.406	9.5123604792387e-106	1	1
45	ENSGALG00000008367	MDK	MDK	midkine (neurite growth-promoting factor 2) [Source:NCBI gene;Acc:423196]	1.58436454781838e-53	0.254084175113978	0.568	0.443	3.85887829266646e-49	1	1;4
49	ENSGALG00000008542	ADD3	ADD3	adducin 3 (gamma) [Source:NCBI gene;Acc:373892]	1.52418049473191e-192	0.392320765068366	0.567	0.299	3.71229401296903e-188	1	1
50	ENSGALG00000008677	VIM	VIM	vimentin [Source:NCBI gene;Acc:420519]	1.25091950009941e-245	0.607202901462224	0.876	0.703	3.04673953444212e-241	1	1;0
53	ENSGALG00000008883	TCF7L2	TCF7L2	transcription factor 7-like 2 (T-cell specific, HMG-box) [Source:NCBI gene;Acc:395508]	3.43188982727726e-93	0.260437508278588	0.621	0.413	8.35871086331649e-89	1	0;1;8
55	ENSGALG00000009241	SFRP2	SFRP2	secreted frizzled related protein 2 [Source:NCBI gene;Acc:395546]	1.13426600907842e-301	0.724579734232962	0.593	0.25	2.7626182917114e-297	1	1;4
70	ENSGALG00000011271	LUM	LUM	lumican [Source:NCBI gene;Acc:417891]	1.264212505197e-90	0.29725955433975	0.475	0.287	3.07911597765782e-86	1	1;7
72	ENSGALG00000011274	DCN	DCN	decorin [Source:NCBI gene;Acc:417892]	1.19591377586666e-113	0.312479117106838	0.936	0.844	2.91276759250083e-109	1	1;0;5
75	ENSGALG00000011687	NA	AHNAK2	AHNAK nucleoprotein 2 [Source:NCBI gene;Acc:100859120]	0	0.595739386668857	0.522	0.136	0	1	1
80	ENSGALG00000014233	FBLN1	FBLN1	fibulin 1 [Source:NCBI gene;Acc:373979]	0	0.604130709061735	0.622	0.232	0	1	1
84	ENSGALG00000014970	FSTL1	FSTL1	follistatin like 1 [Source:NCBI gene;Acc:395349]	7.72077206821916e-85	0.31968780174431	0.686	0.546	1.88047124493546e-80	1	1
85	ENSGALG00000014994	CRHBP	CRHBP	corticotropin releasing hormone binding protein [Source:NCBI gene;Acc:427214]	2.08415503535261e-294	0.611013736056697	0.287	0.054	5.07616800410482e-290	1	1
86	ENSGALG00000015089	GAP43	GAP43	growth associated protein 43 [Source:NCBI gene;Acc:427955]	3.35476347985015e-218	0.27890168386926	0.201	0.033	8.17086193152303e-214	1	1
87	ENSGALG00000015193	CCDC80	CCDC80	coiled-coil domain containing 80 [Source:NCBI gene;Acc:395074]	1.19175307360033e-95	0.391643993498723	0.657	0.493	2.90263378606096e-91	1	1
117	ENSGALG00000027891	NREP	NREP	neuronal regeneration related protein [Source:NCBI gene;Acc:396353]	1.03851758319312e-93	0.371880713202287	0.74	0.599	2.52941342562516e-89	1	1
119	ENSGALG00000028520	CST3	CST3	cystatin C [Source:NCBI gene;Acc:396497]	6.95440693781001e-119	0.377797784344756	0.508	0.302	1.69381535377301e-114	1	4;1
129	ENSGALG00000031593	TMSB15B	TMSB15B	thymosin beta 15B [Source:NCBI gene;Acc:100502566]	8.60871329849151e-80	0.289615953191477	0.582	0.433	2.09673821098059e-75	1	1
138	ENSGALG00000033880	CRISPLD1	CRISPLD1	cysteine rich secretory protein LCCL domain containing 1 [Source:NCBI gene;Acc:395369]	5.71961027187737e-101	0.256153736824251	0.256	0.102	1.39306827781845e-96	1	1
142	ENSGALG00000035584	COL3A1	COL3A1	collagen type III alpha 1 chain [Source:NCBI gene;Acc:396340]	2.87481397600389e-231	0.442632573838879	0.952	0.734	7.00189691995507e-227	1	0;1;5
145	ENSGALG00000036240	AKAP12	AKAP12	A-kinase anchoring protein 12 [Source:NCBI gene;Acc:421634]	2.18635156335549e-150	0.407879517752531	0.735	0.496	5.32507786770864e-146	1	0;1
146	ENSGALG00000036847	PLAC9	PLAC9	placenta specific 9 [Source:NCBI gene;Acc:423636]	0	0.642565877065353	0.56	0.135	0	1	1
151	ENSGALG00000037953	TUBA1A	TUBA1A	tubulin alpha 1a [Source:NCBI gene;Acc:429035]	2.98823150214594e-85	0.299809600682494	0.676	0.545	7.27813664662666e-81	1	1
163	ENSGALG00000041346	CXCL12	CXCL12	C-X-C motif chemokine ligand 12 [Source:NCBI gene;Acc:395180]	1.39118695285176e-109	0.264565292974994	0.31	0.131	3.38837494236574e-105	1	1;8
171	ENSGALG00000041826	S100A6	S100A6	S100 calcium binding protein A6 [Source:NCBI gene;Acc:373951]	3.04215872634091e-111	0.258658847485283	0.349	0.16	7.40948179387591e-107	1	8;1
185	ENSGALG00000047320	MFAP5	MFAP5	microfibrillar associated protein 5 [Source:NCBI gene;Acc:418256]	0	0.395012510444429	0.316	0.037	0	1	1
7	ENSGALG00000001472	JAM3	JAM3	junctional adhesion molecule 3 [Source:NCBI gene;Acc:419736]	9.35496912435874e-296	0.374395617485509	0.53	0.178	2.27849627992881e-291	2	2
8	ENSGALG00000001475	STMN1	STMN1	stathmin 1 [Source:NCBI gene;Acc:396057]	1.99557353373809e-126	0.298225791868854	0.901	0.711	4.86041889877249e-122	2	2
31	ENSGALG00000004274	TWIST2	TWIST2	twist family bHLH transcription factor 2 [Source:NCBI gene;Acc:395405]	0	0.584483589604697	0.76	0.243	0	2	3;2
40	ENSGALG00000006821	TNMD	TNMD	tenomodulin [Source:NCBI gene;Acc:404530]	0	0.387129986171589	0.568	0.163	0	2	2;5
65	ENSGALG00000010809	BZW2	BZW2	basic leucine zipper and W2 domains 2 [Source:NCBI gene;Acc:420594]	2.04497450677184e-295	0.412962493902116	0.706	0.323	4.98073990869349e-291	2	2
77	ENSGALG00000012821	TUBB2B	TUBB2B	tubulin beta 2B class IIb [Source:NCBI gene;Acc:420883]	4.28750203127843e-192	0.303812156428628	0.617	0.294	1.04426399473818e-187	2	2
83	ENSGALG00000014873	GJA1	GJA1	gap junction protein alpha 1 [Source:NCBI gene;Acc:395278]	5.38917534317415e-142	0.311992131646683	0.752	0.447	1.3125875465835e-137	2	3;2
92	ENSGALG00000015704	TXN	TXN	thioredoxin [Source:NCBI gene;Acc:396437]	7.06008313770964e-136	0.351586753756048	0.82	0.612	1.71955384902056e-131	2	2
105	ENSGALG00000017046	POSTN	POSTN	periostin [Source:NCBI gene;Acc:395429]	5.42381691650772e-279	0.84084387840625	0.781	0.423	1.32102484818462e-274	2	8;2;5
116	ENSGALG00000026383	TMSB4X	TMSB4X	thymosin beta 4, X-linked [Source:NCBI gene;Acc:408047]	0	0.739430173847662	0.994	0.839	0	2	3;2
127	ENSGALG00000031424	SDC2	SDC2	syndecan 2 [Source:NCBI gene;Acc:374102]	1.38841203509711e-195	0.398993321115948	0.749	0.444	3.38161635268252e-191	2	2
131	ENSGALG00000032687	PHLDA2	PHLDA2	pleckstrin homology like domain family A member 2 [Source:NCBI gene;Acc:423088]	2.37412044871741e-124	0.385389296428085	0.406	0.182	5.78240776489613e-120	2	2
132	ENSGALG00000033212	HSP90AA1	HSP90AA1	heat shock protein 90 alpha family class A member 1 [Source:NCBI gene;Acc:423463]	3.30997552151816e-88	0.261466964872162	0.842	0.677	8.06177638020964e-84	2	2
137	ENSGALG00000033677	AHCY	AHCY	adenosylhomocysteinase [Source:NCBI gene;Acc:419146]	1.14337159350457e-143	0.282105387240032	0.45	0.201	2.78479585313973e-139	2	2
139	ENSGALG00000034326	TMEM158	TMEM158	transmembrane protein 158 [Source:NCBI gene;Acc:776186]	0	0.409342621951762	0.419	0.018	0	2	2
155	ENSGALG00000039216	COL6A2	COL6A2	collagen type VI alpha 2 chain [Source:NCBI gene;Acc:396292]	5.25387878645948e-166	0.321859139449642	0.675	0.374	1.27963471723007e-161	2	8;2
162	ENSGALG00000041140	HTRA1	HTRA1	HtrA serine peptidase 1 [Source:NCBI gene;Acc:100857572]	0	0.444278725689083	0.516	0.086	0	2	2
169	ENSGALG00000041640	TWIST1	TWIST1	twist family bHLH transcription factor 1 [Source:NCBI gene;Acc:395491]	0	0.563463410843577	0.766	0.252	0	2	3;2
173	ENSGALG00000041993	UGDH	UGDH	UDP-glucose 6-dehydrogenase [Source:NCBI gene;Acc:422792]	5.50434860359706e-101	0.264195141119886	0.578	0.338	1.3406391458921e-96	2	2
176	ENSGALG00000042875	HMGB1	HMGB1	high mobility group box 1 [Source:NCBI gene;Acc:395724]	1.99586123582421e-155	0.373462968393723	0.91	0.728	4.86111962597344e-151	2	2
179	ENSGALG00000043329	NA	PTMA	prothymosin, alpha [Source:NCBI gene;Acc:424931]	1.10221497146167e-292	0.448474100050622	0.98	0.881	2.68455478449205e-288	2	2;3
186	ENSGALG00000052192	TUBA1B	TUBA1B	tubulin alpha-1A chain-like [Source:NCBI gene;Acc:100859737]	1.6161184612581e-107	0.280210098276601	0.813	0.586	3.93621812424022e-103	2	2
187	ENSGALG00000054048	NA	LOC101749175	transmembrane protein 211-like [Source:NCBI gene;Acc:101749175]	0	0.28343201719574	0.359	0.051	0	2	2
9	ENSGALG00000001640	RNF122	RNF122	ring finger protein 122 [Source:NCBI gene;Acc:426922]	0	0.343779904176078	0.466	0.094	0	3	3
11	ENSGALG00000002606	CLSTN1	CLSTN1	calsyntenin 1 [Source:NCBI gene;Acc:395372]	3.00513749584556e-260	0.463412518867471	0.547	0.196	7.31931288488144e-256	3	3
30	ENSGALG00000004274	TWIST2	TWIST2	twist family bHLH transcription factor 2 [Source:NCBI gene;Acc:395405]	2.56521647998145e-272	0.448373020614166	0.68	0.269	6.24784125864281e-268	3	3;2
42	ENSGALG00000007361	SST	SST	somatostatin [Source:NCBI gene;Acc:396279]	0	1.33464124926887	0.42	0.014	0	3	3
67	ENSGALG00000010903	RASGEF1B	RASGEF1B	RasGEF domain family member 1B [Source:NCBI gene;Acc:100859744]	0	0.30156024696739	0.318	0.052	0	3	3
82	ENSGALG00000014873	GJA1	GJA1	gap junction protein alpha 1 [Source:NCBI gene;Acc:395278]	0	0.764930916248505	0.86	0.442	0	3	3;2
115	ENSGALG00000026383	TMSB4X	TMSB4X	thymosin beta 4, X-linked [Source:NCBI gene;Acc:408047]	1.20425305329877e-145	0.395986628434752	0.971	0.846	2.93307873661447e-141	3	3;2
130	ENSGALG00000031862	BCL11B	BCL11B	B-cell CLL/lymphoma 11B [Source:NCBI gene;Acc:423444]	0	0.294190184997119	0.378	0.055	0	3	3
158	ENSGALG00000040465	ZEB2	ZEB2	zinc finger E-box binding homeobox 2 [Source:NCBI gene;Acc:424306]	0	0.506095355260296	0.636	0.169	0	3	3
168	ENSGALG00000041640	TWIST1	TWIST1	twist family bHLH transcription factor 1 [Source:NCBI gene;Acc:395491]	0	0.586881770855967	0.779	0.266	0	3	3;2
180	ENSGALG00000043329	NA	PTMA	prothymosin, alpha [Source:NCBI gene;Acc:424931]	3.96423403087128e-305	0.493603742576239	0.984	0.883	9.65528840559009e-301	3	2;3
16	ENSGALG00000003193	CRABP-I	CRABP-I	cellular retinoic acid binding protein 1 [Source:NCBI gene;Acc:374211]	3.8335649478453e-33	0.426698746886532	0.514	0.412	9.33703078697201e-29	4	6;1;4
21	ENSGALG00000003580	MMP2	MMP2	matrix metallopeptidase 2 [Source:NCBI gene;Acc:386583]	1.86481844458655e-49	0.323967209988597	0.585	0.462	4.54195180363499e-45	4	4
46	ENSGALG00000008367	MDK	MDK	midkine (neurite growth-promoting factor 2) [Source:NCBI gene;Acc:423196]	6.66915629405909e-63	0.405100435923577	0.575	0.447	1.62433970698103e-58	4	1;4
56	ENSGALG00000009241	SFRP2	SFRP2	secreted frizzled related protein 2 [Source:NCBI gene;Acc:395546]	9.61598950928493e-64	0.358698672631183	0.464	0.283	2.34207040488144e-59	4	1;4
63	ENSGALG00000010461	EBF3	EBF3	early B cell factor 3 [Source:NCBI gene;Acc:395175]	1.1589149817004e-86	0.322337479916136	0.61	0.38	2.8226533294295e-82	4	8;4;0
96	ENSGALG00000015908	COL12A1	COL12A1	collagen type XII alpha 1 chain [Source:NCBI gene;Acc:395875]	9.50238801303811e-119	0.408481168789053	0.673	0.399	2.31440162445556e-114	4	4;5;6
99	ENSGALG00000016511	ADGRG2	ADGRG2	adhesion G protein-coupled receptor G2 [Source:NCBI gene;Acc:418611]	3.05422478246635e-303	0.349377816122563	0.337	0.062	7.43886988017504e-299	4	4
101	ENSGALG00000016635	NA	MXRA5	matrix remodeling associated 5 [Source:NCBI gene;Acc:418657]	6.51468774998667e-107	0.331322030822652	0.445	0.221	1.58671734838675e-102	4	4;8
109	ENSGALG00000017644	COTL1	COTL1	coactosin like F-actin binding protein 1 [Source:NCBI gene;Acc:768420]	9.10894176289425e-81	0.306712979219959	0.482	0.283	2.21857385577052e-76	4	4;8
111	ENSGALG00000023904	FIBIN	FIBIN	fin bud initiation factor homolog (zebrafish) [Source:NCBI gene;Acc:426933]	1.23389050027752e-91	0.342097855446974	0.459	0.253	3.00526370247593e-87	4	4;5;6
118	ENSGALG00000028520	CST3	CST3	cystatin C [Source:NCBI gene;Acc:396497]	5.7911760660066e-32	0.323407556935726	0.431	0.322	1.41049884263657e-27	4	4;1
123	ENSGALG00000029429	TGFBI	TGFBI	transforming growth factor beta induced [Source:NCBI gene;Acc:395897]	4.91730150456135e-80	0.345042808368852	0.444	0.251	1.19765795445096e-75	4	4;5
161	ENSGALG00000040493	PTN	PTN	pleiotrophin [Source:NCBI gene;Acc:418125]	2.53482333865163e-63	0.609444424343298	0.462	0.288	6.17381572361992e-59	4	5;6;4
184	ENSGALG00000046616	CHGB	CHGB	chromogranin B [Source:NCBI gene;Acc:421312]	0	0.583691289650771	0.254	0.021	0	4	4
19	ENSGALG00000003578	FN1	FN1	fibronectin 1 [Source:NCBI gene;Acc:396133]	4.92485533348719e-45	0.256923817216736	0.808	0.659	1.19949776502414e-40	5	5;1
22	ENSGALG00000003655	GAS2	GAS2	growth arrest specific 2 [Source:NCBI gene;Acc:422970]	0	0.429043111776313	0.566	0.134	0	5	5
28	ENSGALG00000004184	SPARC	SPARC	secreted protein acidic and cysteine rich [Source:NCBI gene;Acc:386571]	2.02539429710002e-143	0.492018462123298	0.856	0.664	4.9330503500168e-139	5	5
32	ENSGALG00000004531	PLOD1	PLOD1	procollagen-lysine, 2-oxoglutarate 5-dioxygenase 1 [Source:NCBI gene;Acc:419485]	8.04446707914003e-178	0.372996741307334	0.683	0.323	1.95931040179535e-173	5	5
34	ENSGALG00000005180	NA	NA	NA	0	0.288483569178425	0.347	0.04	0	5	5
36	ENSGALG00000005551	DKK3	DKK3	dickkopf WNT signaling pathway inhibitor 3 [Source:NCBI gene;Acc:396023]	6.23057785734487e-215	0.370959506365825	0.537	0.178	1.51751954293492e-210	5	6;5
41	ENSGALG00000006821	TNMD	TNMD	tenomodulin [Source:NCBI gene;Acc:404530]	1.60068425466783e-207	0.50775517357591	0.531	0.19	3.89862657066897e-203	5	2;5
43	ENSGALG00000008007	ITGA11	ITGA11	integrin subunit alpha 11 [Source:NCBI gene;Acc:415560]	0	0.402064742494326	0.354	0.036	0	5	5
48	ENSGALG00000008444	TUBAL3	TUBAL3	tubulin alpha like 3 [Source:NCBI gene;Acc:416694]	8.80387183210742e-214	0.403486042219263	0.511	0.167	2.14427102342808e-209	5	5
59	ENSGALG00000009641	COL1A2	COL1A2	collagen type I alpha 2 chain [Source:NCBI gene;Acc:396243]	4.80966121352828e-225	0.511678976423927	0.757	0.378	1.17144108516695e-220	5	5;6
69	ENSGALG00000011270	KERA	KERA	keratocan [Source:NCBI gene;Acc:373995]	2.81314432622877e-125	0.327078406596396	0.508	0.217	6.8516943209628e-121	5	7;5
74	ENSGALG00000011274	DCN	DCN	decorin [Source:NCBI gene;Acc:417892]	2.54649460375139e-100	0.382329865014125	0.958	0.849	6.20224225689689e-96	5	1;0;5
79	ENSGALG00000013569	SEC61B	SEC61B	Sec61 translocon beta subunit [Source:NCBI gene;Acc:420997]	9.5730179353123e-76	0.282946632250431	0.61	0.388	2.33160424832466e-71	5	5
95	ENSGALG00000015720	CHODL	CHODL	chondrolectin [Source:NCBI gene;Acc:418474]	8.75135447095171e-239	0.393819613501553	0.554	0.173	2.131479894945e-234	5	7;5
97	ENSGALG00000015908	COL12A1	COL12A1	collagen type XII alpha 1 chain [Source:NCBI gene;Acc:395875]	0	0.860208354388442	0.909	0.382	0	5	4;5;6
106	ENSGALG00000017046	POSTN	POSTN	periostin [Source:NCBI gene;Acc:395429]	9.26353255550067e-89	0.633331639560278	0.683	0.454	2.25622598921774e-84	5	8;2;5
107	ENSGALG00000017179	PDGFD	PDGFD	platelet derived growth factor D [Source:NCBI gene;Acc:418978]	4.47707676895365e-112	0.267446457928256	0.469	0.201	1.09043681784635e-107	5	5;6
112	ENSGALG00000023904	FIBIN	FIBIN	fin bud initiation factor homolog (zebrafish) [Source:NCBI gene;Acc:426933]	2.49340905005419e-255	0.494086175528106	0.653	0.238	6.07294708231199e-251	5	4;5;6
124	ENSGALG00000029429	TGFBI	TGFBI	transforming growth factor beta induced [Source:NCBI gene;Acc:395897]	2.14107702635191e-258	0.515157341496253	0.662	0.234	5.21480720538272e-254	5	4;5
134	ENSGALG00000033351	CTHRC1	CTHRC1	collagen triple helix repeat containing 1 [Source:HGNC Symbol;Acc:HGNC:18831]	0	0.428517328690268	0.561	0.147	0	5	6;5
143	ENSGALG00000035584	COL3A1	COL3A1	collagen type III alpha 1 chain [Source:NCBI gene;Acc:396340]	2.67409528951916e-71	0.304201678359541	0.95	0.75	6.51302648715288e-67	5	0;1;5
148	ENSGALG00000037675	COL14A1	COL14A1	collagen type XIV alpha 1 chain [Source:NCBI gene;Acc:396276]	5.76943080882804e-273	0.794242433736107	0.692	0.287	1.40520256779816e-268	5	5;6
153	ENSGALG00000038433	SPON2	SPON2	spondin 2 [Source:NCBI gene;Acc:422905]	2.22502910442322e-222	0.256450059260313	0.189	0.02	5.4192808867332e-218	5	5
159	ENSGALG00000040493	PTN	PTN	pleiotrophin [Source:NCBI gene;Acc:418125]	3.79541093207141e-169	0.633773638250833	0.611	0.277	9.24410286615313e-165	5	5;6;4
165	ENSGALG00000041555	COL1A1	COL1A1	collagen type I alpha 1 chain [Source:NCBI gene;Acc:395532]	0	1.15656632569571	1	0.98	0	5	5;6
172	ENSGALG00000041918	CPA6	CPA6	carboxypeptidase A6 [Source:NCBI gene;Acc:420171]	0	0.362922909260772	0.393	0.045	0	5	5
177	ENSGALG00000043035	SHISA2	SHISA2	shisa family member 2 [Source:NCBI gene;Acc:395162]	0	0.402433136795564	0.48	0.079	0	5	5
181	ENSGALG00000043433	SCX	SCX	scleraxis bHLH transcription factor [Source:NCBI gene;Acc:374101]	0	0.432839001459803	0.426	0.026	0	5	5
182	ENSGALG00000043690	ECRG4	ECRG4	chromosome 1 open reading frame, human C2orf40 [Source:NCBI gene;Acc:771055]	7.664607096012e-98	0.319288723923877	0.652	0.377	1.86679170430468e-93	5	5;7
14	ENSGALG00000003193	CRABP-I	CRABP-I	cellular retinoic acid binding protein 1 [Source:NCBI gene;Acc:374211]	5.38437593605017e-19	0.307920066535752	0.512	0.417	1.31141860298438e-14	6	6;1;4
17	ENSGALG00000003324	PRRX1	PRRX1	paired related homeobox 1 [Source:NCBI gene;Acc:373941]	8.0705898651719e-104	0.607275158322257	0.576	0.325	1.96567286756127e-99	6	6
18	ENSGALG00000003521	TPM1	TPM1	tropomyosin 1 (alpha) [Source:NCBI gene;Acc:396366]	3.30705808770798e-38	0.258168462916713	0.441	0.284	8.05467067842156e-34	6	6
23	ENSGALG00000003670	MAFB	MAFB	MAF bZIP transcription factor B [Source:NCBI gene;Acc:419173]	0	0.665205777176286	0.599	0.144	0	6	6
35	ENSGALG00000005551	DKK3	DKK3	dickkopf WNT signaling pathway inhibitor 3 [Source:NCBI gene;Acc:396023]	2.77553662848279e-166	0.437039957318282	0.518	0.187	6.76009701233268e-162	6	6;5
37	ENSGALG00000006252	LMO4	LMO4	LIM domain only 4 [Source:NCBI gene;Acc:373901]	2.58180355054674e-44	0.262064287359318	0.443	0.269	6.28824072771165e-40	6	6
47	ENSGALG00000008437	NET1	NET1	neuroepithelial cell transforming 1 [Source:NCBI gene;Acc:416693]	8.34904008634247e-208	0.427559009173751	0.446	0.12	2.03349220342957e-203	6	6
57	ENSGALG00000009495	FGFR2	FGFR2	fibroblast growth factor receptor 2 [Source:NCBI gene;Acc:396259]	2.51105443841313e-154	0.30870518868945	0.327	0.084	6.11592419019902e-150	6	6
60	ENSGALG00000009641	COL1A2	COL1A2	collagen type I alpha 2 chain [Source:NCBI gene;Acc:396243]	1.86975407779985e-69	0.356606578419149	0.614	0.397	4.55397303188932e-65	6	5;6
76	ENSGALG00000011708	MYLK	MYLK	myosin light chain kinase [Source:NCBI gene;Acc:396445]	0	0.752570427858818	0.541	0.089	0	6	6
81	ENSGALG00000014804	THBS4	THBS4	thrombospondin 4 [Source:NCBI gene;Acc:396306]	0	0.585471182838711	0.484	0.093	0	6	6
88	ENSGALG00000015253	COL8A1	COL8A1	collagen type VIII alpha 1 chain [Source:NCBI gene;Acc:418378]	0	0.509052464080067	0.293	0.008	0	6	6
98	ENSGALG00000015908	COL12A1	COL12A1	collagen type XII alpha 1 chain [Source:NCBI gene;Acc:395875]	0	0.819546792961783	0.891	0.395	0	6	4;5;6
108	ENSGALG00000017179	PDGFD	PDGFD	platelet derived growth factor D [Source:NCBI gene;Acc:418978]	2.37535144151973e-82	0.271694081398418	0.45	0.208	5.78540597096545e-78	6	5;6
113	ENSGALG00000023904	FIBIN	FIBIN	fin bud initiation factor homolog (zebrafish) [Source:NCBI gene;Acc:426933]	1.06091027338772e-57	0.262990412386771	0.477	0.261	2.58395306186312e-53	6	4;5;6
122	ENSGALG00000029401	SIX1	SIX1	SIX homeobox 1 [Source:NCBI gene;Acc:693262]	2.15048095487603e-142	0.280171241380597	0.334	0.089	5.23771141369605e-138	6	8;6
125	ENSGALG00000029921	CSRP2	CSRP2	cysteine and glycine rich protein 2 [Source:NCBI gene;Acc:396128]	7.97826042849078e-107	0.336474844887075	0.308	0.096	1.94318510996322e-102	6	6
126	ENSGALG00000030065	TENM3	TENM3	teneurin transmembrane protein 3 [Source:NCBI gene;Acc:422557]	1.20368116985804e-153	0.259567710726468	0.292	0.066	2.93168585730624e-149	6	6
128	ENSGALG00000031425	PMP22	PMP22	peripheral myelin protein 22 [Source:NCBI gene;Acc:417327]	1.99726371366771e-80	0.290606539019184	0.44	0.204	4.86453550100908e-76	6	6
133	ENSGALG00000033351	CTHRC1	CTHRC1	collagen triple helix repeat containing 1 [Source:HGNC Symbol;Acc:HGNC:18831]	3.57753625181435e-92	0.270733513400044	0.408	0.168	8.71344729491904e-88	6	6;5
136	ENSGALG00000033471	CALD1	CALD1	caldesmon 1 [Source:NCBI gene;Acc:373965]	7.83084454627613e-122	0.29404753481735	0.366	0.121	1.90728049769101e-117	6	6
149	ENSGALG00000037675	COL14A1	COL14A1	collagen type XIV alpha 1 chain [Source:NCBI gene;Acc:396276]	8.68232690415316e-42	0.30064032871326	0.49	0.312	2.11466754077554e-37	6	5;6
156	ENSGALG00000039985	CDH11	CDH11	cadherin 11 [Source:NCBI gene;Acc:415797]	6.91916930761875e-156	0.530537198800275	0.897	0.715	1.68523287656362e-151	6	6
160	ENSGALG00000040493	PTN	PTN	pleiotrophin [Source:NCBI gene;Acc:418125]	3.30921032321947e-217	0.908468226215647	0.691	0.277	8.05991266323335e-213	6	5;6;4
166	ENSGALG00000041555	COL1A1	COL1A1	collagen type I alpha 1 chain [Source:NCBI gene;Acc:395532]	1.78317265190682e-234	0.85749323635403	1	0.981	4.34309531098425e-230	6	5;6
175	ENSGALG00000042458	ACTN1	ACTN1	actinin, alpha 1 [Source:NCBI gene;Acc:373918]	1.74352330270305e-140	0.276596959533961	0.335	0.093	4.24652535606355e-136	6	6
4	ENSGALG00000000713	ZFHX3	ZFHX3	zinc finger homeobox 3 [Source:NCBI gene;Acc:395682]	8.13026254891465e-133	0.388404169342863	0.472	0.18	1.98020674641365e-128	7	7
68	ENSGALG00000011270	KERA	KERA	keratocan [Source:NCBI gene;Acc:373995]	1.16912066540587e-88	0.296357449974624	0.494	0.224	2.84751029266254e-84	7	7;5
71	ENSGALG00000011271	LUM	LUM	lumican [Source:NCBI gene;Acc:417891]	1.07058908595187e-174	0.547714417599068	0.66	0.289	2.60752677774437e-170	7	1;7
89	ENSGALG00000015348	ALCAM	ALCAM	activated leukocyte cell adhesion molecule [Source:NCBI gene;Acc:396092]	8.28296668103998e-55	0.309913722469501	0.324	0.156	2.0173993648341e-50	7	7
94	ENSGALG00000015720	CHODL	CHODL	chondrolectin [Source:NCBI gene;Acc:418474]	9.1581110566073e-78	0.405562837747565	0.414	0.192	2.23054952894727e-73	7	7;5
140	ENSGALG00000035016	ID2	ID2	inhibitor of DNA binding 2, HLH protein [Source:NCBI gene;Acc:395852]	1.11661871870831e-92	0.35918298448026	0.511	0.248	2.71963655128597e-88	7	7
147	ENSGALG00000037164	ZFHX4	ZFHX4	zinc finger homeobox 4 [Source:NCBI gene;Acc:395904]	3.17817228995957e-184	0.470661946245644	0.686	0.298	7.74075642942554e-180	7	7
152	ENSGALG00000038364	CCN3	CCN3	nephroblastoma overexpressed [Source:NCBI gene;Acc:396204]	1.68113742454517e-55	0.386302340231513	0.203	0.071	4.09457831122222e-51	7	7
178	ENSGALG00000043100	SRPX	SRPX	sushi repeat containing protein, X-linked [Source:NCBI gene;Acc:418579]	2.37992596826981e-160	0.2937502538795	0.244	0.045	5.79654768831796e-156	7	7
183	ENSGALG00000043690	ECRG4	ECRG4	chromosome 1 open reading frame, human C2orf40 [Source:NCBI gene;Acc:771055]	2.98095295248447e-102	0.376495896440546	0.686	0.38	7.26040901107118e-98	7	5;7
3	ENSGALG00000000690	GDPD4	GDPD4	glycerophosphodiester phosphodiesterase domain containing 4 [Source:NCBI gene;Acc:419084]	2.27322317795735e-62	0.258548699694864	0.325	0.071	5.53666237223292e-58	8	0;8
6	ENSGALG00000001177	CD34	CD34	CD34 molecule [Source:NCBI gene;Acc:419856]	7.65669086721654e-57	0.420787525280133	0.393	0.11	1.86486362761926e-52	8	1;8
12	ENSGALG00000002763	FRZB	FRZB	frizzled related protein [Source:NCBI gene;Acc:395545]	1.52569866490674e-30	0.2794742698719	0.377	0.145	3.71599166824684e-26	8	8;0
26	ENSGALG00000003923	COL6A3	COL6A3	collagen type VI alpha 3 chain [Source:NCBI gene;Acc:396548]	1.83397725466233e-34	0.421858411845849	0.63	0.331	4.46683500145557e-30	8	8
33	ENSGALG00000005135	SERPINE2	SERPINE2	serpin family E member 2 [Source:NCBI gene;Acc:424805]	5.64004664490862e-17	0.257245599025505	0.464	0.267	1.37368976083394e-12	8	8
38	ENSGALG00000006346	CXCL14	CXCL14	C-X-C motif chemokine ligand 14 [Source:NCBI gene;Acc:395451]	1.90630704388773e-55	0.655380314039994	0.487	0.169	4.64300143609296e-51	8	8
54	ENSGALG00000008883	TCF7L2	TCF7L2	transcription factor 7-like 2 (T-cell specific, HMG-box) [Source:NCBI gene;Acc:395508]	3.53535863996081e-21	0.263128114386183	0.698	0.44	8.61071950348855e-17	8	0;1;8
61	ENSGALG00000009737	TAC1	TAC1	tachykinin precursor 1 [Source:NCBI gene;Acc:420573]	0	0.428190815959382	0.305	0.004	0	8	8
62	ENSGALG00000010461	EBF3	EBF3	early B cell factor 3 [Source:NCBI gene;Acc:395175]	2.37105673414393e-28	0.320856243801325	0.708	0.401	5.77494578168094e-24	8	8;4;0
66	ENSGALG00000010818	PLPP3	PLPP3	phospholipid phosphatase 3 [Source:NCBI gene;Acc:424666]	2.74734526895186e-29	0.31342718960818	0.558	0.289	6.69143413705915e-25	8	8
78	ENSGALG00000012834	AKR1D1	AKR1D1	aldo-keto reductase family 1 member D1 [Source:NCBI gene;Acc:418107]	6.77366988417138e-20	0.312765353720696	0.494	0.276	1.64979503698878e-15	8	8
90	ENSGALG00000015403	EPHA3	EPHA3	EPH receptor A3 [Source:NCBI gene;Acc:396402]	4.73131326937958e-207	0.657051965335445	0.63	0.097	1.15235865989009e-202	8	8
102	ENSGALG00000016635	NA	MXRA5	matrix remodeling associated 5 [Source:NCBI gene;Acc:418657]	1.35383464136724e-32	0.328723350650366	0.523	0.242	3.29739965251405e-28	8	4;8
104	ENSGALG00000017046	POSTN	POSTN	periostin [Source:NCBI gene;Acc:395429]	1.19868771447146e-39	0.540797158264117	0.795	0.469	2.91952379736669e-35	8	8;2;5
110	ENSGALG00000017644	COTL1	COTL1	coactosin like F-actin binding protein 1 [Source:NCBI gene;Acc:768420]	6.24221890024312e-79	0.543704933475875	0.76	0.297	1.52035483534321e-74	8	4;8
120	ENSGALG00000028774	S100A10	S100A10	S100 calcium binding protein A10 [Source:NCBI gene;Acc:396506]	2.29228777411434e-09	0.25588727139402	0.422	0.297	5.58309610263289e-05	8	8
121	ENSGALG00000029401	SIX1	SIX1	SIX homeobox 1 [Source:NCBI gene;Acc:693262]	2.44669332160617e-45	0.263270723998259	0.354	0.102	5.95916625410398e-41	8	8;6
150	ENSGALG00000037838	ND6	ND6	NADH dehydrogenase subunit 6 [Source:NCBI gene;Acc:39116944]	1.27694325199715e-18	0.30339042366803	0.964	0.937	3.11012298456426e-14	8	8
154	ENSGALG00000039216	COL6A2	COL6A2	collagen type VI alpha 2 chain [Source:NCBI gene;Acc:396292]	8.66968003298878e-12	0.268579637193182	0.568	0.415	2.11158726883475e-07	8	8;2
157	ENSGALG00000040297	NBL1	NBL1	neuroblastoma 1, DAN family BMP antagonist [Source:NCBI gene;Acc:373952]	5.83128671130077e-63	0.453225724440551	0.623	0.243	1.42026819140442e-58	8	8
164	ENSGALG00000041346	CXCL12	CXCL12	C-X-C motif chemokine ligand 12 [Source:NCBI gene;Acc:395180]	2.5129467488632e-41	0.30352890452751	0.438	0.153	6.12053310153121e-37	8	1;8
170	ENSGALG00000041826	S100A6	S100A6	S100 calcium binding protein A6 [Source:NCBI gene;Acc:373951]	4.5505437107099e-67	0.623725395963072	0.539	0.182	1.1083304261805e-62	8	8;1
