## Supplementary material for "Limb connective tissue is organized in a continuum of promiscuous fibroblast identities during development": Table S3

### Sheet: Feuil1
	Seurat analysis					STREAM analysis
	QC parameters			Clustering parameters		seed_ElPiGraph	ElPiGraph
Objects	nFeatures	nCounts	pMito	number of PCs	clustering resolution	n_cluster	epg_alpha	epg_mu	epg_lambda
E7	> 1200	> 2600	< 0.2	32	0.6	-	-	-	-
E9	> 1000	> 2500	< 0.2	36	0.6	-	-	-	-
CT-E4	-	-	-	20	0.2	-	-	-	-
CT-E6	-	-	-	24	0.2	-	-	-	-
CT-E7	-	-	-	29	0.3	-	-	-	-
CT-E9	-	-	-	27	0.3	-	-	-	-
CT-E10	-	-	-	43	0.6	-	-	-	-
5CT	-	-	-	23	-	15	0.01	default	default
CT-E6-E7	-	-	-	25	-	22	default	default	default
CT-E7-E9	-	-	-	24	-	20	0.005	default	default
CT-E9-E10	-	-	-	38	-	18	default	0.05	default
